# plsMD: A plasmid reconstruction tool from short-read assemblies

**DOI:** 10.1101/2025.03.17.643493

**Authors:** Maryam Lotfi, Deena Jalal, Ahmed A Sayed

## Abstract

While whole genome sequencing (WGS) has become a cornerstone of antimicrobial resistance (AMR) surveillance, the reconstruction of plasmid sequences from short-read WGS data remains a challenge due to repetitive sequences and assembly fragmentation. Current computational tools for plasmid identification and binning, such as PlasmidFinder, cBAR, PlasmidSPAdes, and Mob-recon, have limitations in reconstructing full plasmid sequences, hindering downstream analyses like phylogenetic studies and AMR gene tracking. To address this gap, we present plsMD, a tool designed for full plasmid reconstruction from short-read assemblies. plsMD integrates Unicycler assemblies with replicon and full plasmid sequence databases (PlasmidFinder, MOB-typer and PLSDB) to guide plasmid reconstruction through a series of contig manipulations. Using two datasets, one established benchmark dataset used in previous benchmarking studies and another novel dataset consisting of newly sequenced bacterial isolates, plsMD outperformed existing tools in both. In the benchmark dataset, it achieved excellent recall, precision, and F1 scores of 91.3%, 95.5%, and 92.0%, respectively. In the novel dataset, it achieved good recall, precision, and F1 scores of 77.6%, 88.9%, and 74.5%, respectively. plsMD supports two usage modalities: single-sample analysis for plasmid reconstruction and gene annotation, and batch-sample analysis for phylogenetic investigations of plasmid transmission. This computational tool represents a significant advancement in plasmid analysis, offering a robust solution for utilizing existing short-read WGS data to study plasmid-mediated AMR spread and evolution.

**Key points:**

- Accurate plasmid reconstruction from short-read assemblies, surpassing existing binning-based tools.
- Replicon-guided approach enables detection of divergent plasmids.
- Supports single and batch sample analysis, enabling gene annotation as well as plasmid transmission and evolutionary studies.

**Bibliographical note:** The authors are members of the Genomics and Metagenomics Program at Children’s Cancer Hospital Egypt, working in cancer genomics, bioinformatics, and antimicrobial resistance research.

**Graphical abstract:** plsMD uses Unicycler assemblies to identify plasmid replicons via PlasmidFinder and MOB-typer, and aligns the assemblies to PLSDB. It refines alignments, selects reference plasmids, and reconstructs full plasmid sequences. Circular plasmids without replicons are identified separately. plsMD outputs plasmid and non-plasmid FASTA files. Two workflows are supported: single-sample (plasmid/non-plasmid separation, annotation of AMR, VF, IS, and replicons) and batch-sample (grouping plasmids by replicon, MAFFT alignment, rotation, and phylogenetic tree construction). Validation on two datasets showed notably better performance than other benchmarking tools.
