## Supplementary Table 3 for "plsMD: A plasmid reconstruction tool from short-read assemblies"

### Sheet: Dataset A
	gplas2						mob-recon						plsMD
Sample (Accession number)	TP (True Positive)	FP (False Positive)	TN (True negative)	FN (False negative)	Sensitivity	Specificity	TP (True Positive)	FP (False Positive)	TN (True negative)	FN (False negative)	Sensitivity	Specificity	TP (True Positive)	FP (False Positive)	TN (True negative)	FN (False negative)	Sensitivity	Specificity
DRR065947	162191	14706	4988031	12196	0.930064	0.99706	165529	21027	4981710	8858	0.949205	0.995797	177051	5341	4996589	8305	0.955194	0.998932
ERR1008737	398663	18761	5205602	18817	0.954927	0.996409	392988	17503	5203872	14881	0.963515	0.996648	452407	1680	5197699	50592	0.899419	0.999677
ERR1008775	268441	7041	5294790	34164	0.8871	0.998672	285859	4371	5297460	16746	0.944661	0.999176	324432	1800	5293598	12694	0.962346	0.99966
ERR1023685	684212	857	5185631	52286	0.929007	0.999835	699848	857	5185631	34372	0.953186	0.999835	798247	4081	5183669	4080	0.994915	0.999213
ERR1023775	175042	3061	5287906	5294	0.970644	0.999421	163391	2004	5287906	5294	0.968616	0.999621	180635	942	5287906	2011	0.98899	0.999822
ERR1023792	169721	2004	5287092	5337	0.969513	0.999621	163391	2004	5287092	5337	0.968369	0.999621	180721	942	5286663	2011	0.988995	0.999822
ERR1023800	421315	19832	5211013	19788	0.95514	0.996209	413592	15534	5209283	15852	0.963087	0.997027	489596	1765	5203163	58745	0.892868	0.999661
ERR1023801	422374	18478	5211525	19401	0.956084	0.996467	414077	15647	5209795	15465	0.963997	0.997006	486414	1496	5203435	58105	0.893291	0.999713
SRR1427234	303631	27271	5294588	52727	0.852039	0.994876	324411	50639	5271220	30569	0.913885	0.990485	510028	12430	5292055	31964	0.941025	0.997657
SRR1510963	120539	0	5237934	3830	0.969205	1	120539	1077	5236857	3830	0.969205	0.999794	113121	11125	5237770	0	1	0.997881
SRR1515967	531478	42474	4756146	45616	0.920956	0.991149	547613	61813	4736807	26277	0.954212	0.987119	629354	4106	4740197	83503	0.882861	0.999135
SRR1558174	48874	0	4206704	0	1	1	48874	0	4206704	0	1	1	48874	0	4206704	0	1	1
SRR1582861	305159	5550	5350589	15222	0.952488	0.998964	311851	6676	5349463	8530	0.973375	0.998754	311446	24507	5348482	7665	0.97598	0.995439
SRR1582868	185855	6934	5321695	16668	0.917698	0.998699	187918	14939	5313690	14605	0.927885	0.997196	207639	7094	5317557	12526	0.943106	0.998668
SRR1582875	477953	9006	5143360	36391	0.929248	0.998252	476994	11494	5140872	33910	0.933627	0.997769	466867	62511	5140318	22294	0.954424	0.987985
SRR1582895	197553	4139	5255746	13800	0.934706	0.999213	207559	15802	5244083	3794	0.982049	0.996996	171169	40459	5247511	12381	0.932547	0.992349
SRR2074998	49588	0	4625090	2414	0.953579	1	49588	0	4625090	2414	0.953579	1	52002	0	4618747	6504	0.888832	1
SRR2407791	293476	4365	4666673	20562	0.934524	0.999066	305446	4365	4666673	8592	0.97264	0.999066	311576	5251	4666673	4365	0.986184	0.998876
SRR2544681	151169	6510	4824815	8332	0.947762	0.998653	151169	12177	4819148	8332	0.947762	0.99748	162085	3676	4821607	13961	0.920697	0.999238
SRR2598330	135357	0	4711841	1153	0.991554	1	135357	0	4711841	1153	0.991554	1	144420	0	4711841	0	1	1
SRR2896022	198250	0	4750773	2415	0.987965	1	198250	0	4750773	2415	0.987965	1	204129	3372	4750516	0	1	0.999291
SRR2898679	337460	0	4763681	5090	0.985141	1	337460	0	4763681	5090	0.985141	1	355172	4192	4763681	0	1	0.999121
SRR2939562	298243	4365	4662604	20335	0.936169	0.999065	310214	4365	4662604	8364	0.973746	0.999065	316141	5226	4662480	4365	0.986381	0.99888
SRR2965612	113691	8026	4815779	8605	0.929638	0.998336	112354	3441	4819027	8605	0.92886	0.999286	133571	4607	4817517	7631	0.945957	0.999045
SRR2965616	113337	6772	4790457	8299	0.931772	0.998588	113337	4426	4792803	8299	0.931772	0.999077	133810	5044	4792036	7872	0.944439	0.998949
SRR2965639	385937	8071	6100145	9198	0.976722	0.998679	384875	8071	6100145	9198	0.976659	0.998679	397216	8423	6097795	17405	0.958022	0.998621
SRR2965655	852494	33402	6059543	21354	0.975563	0.994518	831961	12134	6080811	19167	0.97748	0.998009	951581	7462	6078505	30357	0.969085	0.998774
SRR2965660	397633	98706	5963137	7118	0.982414	0.983717	397082	9465	6052378	7669	0.981053	0.998439	404831	10512	6050452	17557	0.958434	0.998266
SRR2965667	378780	23055	5892722	8798	0.9773	0.996103	378780	23055	5892722	8798	0.9773	0.996103	401435	4669	5889598	43396	0.902444	0.999208
SRR2965672	492086	8395	5214540	38197	0.927969	0.998393	496940	10545	5212390	30143	0.942812	0.997981	498976	44979	5200677	32677	0.938537	0.991425
SRR2965682	268251	56766	5037026	20089	0.930329	0.988856	271930	56744	5033061	13446	0.952883	0.988851	354604	82093	4992380	101980	0.776646	0.983822
SRR2965690	464822	2822	4910330	17516	0.963685	0.999426	457341	13717	4899435	17406	0.963336	0.997208	518697	5131	4907204	9221	0.982533	0.998955
SRR2965692	241834	9989	5267306	10271	0.959259	0.998107	243030	12489	5264806	9075	0.964003	0.997633	429717	23714	5266297	17977	0.959845	0.995517
SRR2965721	546106	14886	5427451	44794	0.924194	0.997265	557693	14047	5424981	20551	0.96446	0.997417	797342	14889	5423327	29894	0.963863	0.997262
SRR2965739	334218	11870	4954083	8689	0.974661	0.99761	331885	11979	4950310	7358	0.978311	0.997586	357921	2114	4949921	16187	0.956732	0.999573
SRR2965748	13981	0	5083187	0	1	1	13981	0	5083187	0	1	1	13981	0	5083187	0	1	1
SRR2965752	234696	24408	4638909	30885	0.883708	0.994766	212391	10911	4652406	53190	0.799722	0.99766	235552	44300	4644823	24755	0.904901	0.990553
SRR2965806	153318	6745	4818645	7587	0.952848	0.998602	151702	3497	4821893	7587	0.95237	0.999275	136877	38749	4819327	7715	0.946643	0.992024
SRR2965815	116560	7673	4816432	7057	0.942912	0.998409	116560	4425	4819680	7057	0.942912	0.999083	137033	3802	4818913	7871	0.945681	0.999212
SRR2965820	115044	6746	4808128	8456	0.93153	0.998599	112410	3498	4811376	8456	0.930038	0.999274	133295	4789	4810197	7356	0.9477	0.999005
SRR3028738	39793	0	4700102	0	1	1	39793	0	4700102	0	1	1	41889	0	4699843	0	1	1
SRR3028742	39793	0	4710661	0	1	1	39793	0	4710661	0	1	1	41889	0	4709816	0	1	1
SRR3028749	37696	0	4699168	0	1	1	37696	0	4699168	0	1	1	37696	0	4698957	0	1	1
SRR3028751	37696	0	4699132	0	1	1	37696	0	4699132	0	1	1	37696	0	4698871	0	1	1
SRR3028762	143617	0	4706711	2153	0.98523	1	143617	0	4706711	2153	0.98523	1	145896	0	4706711	0	1	1
SRR3028781	46438	0	4706869	0	1	1	46438	0	4706869	0	1	1	46438	0	4706869	0	1	1
SRR3066286	385928	2011	6069993	10637	0.973177	0.999669	386946	2011	6069993	9619	0.975744	0.999669	412427	3379	6068007	7923	0.981151	0.999443
SRR3112258	265418	6019	4956520	18024	0.93641	0.998787	265612	7306	4955233	17830	0.937095	0.998528	297040	6181	4945124	17940	0.943044	0.998752
SRR3112262	272758	13746	4759847	29310	0.902969	0.99712	275423	14541	4759052	26645	0.911791	0.996954	315257	9970	4752571	41109	0.884644	0.997907
SRR3112266	205180	2653	4995526	37988	0.843779	0.999469	196349	5999	4992180	44573	0.81499	0.9988	221108	53993	4993997	4216	0.981289	0.989304
SRR3112270	76664	159	4546691	159	0.99793	0.999965	76664	159	4546691	159	0.99793	0.999965	76664	159	4546691	159	0.99793	0.999965
SRR3112272	115674	12337	4848964	0	1	0.997462	115674	9028	4852273	0	1	0.998143	115674	0	4859996	1761	0.985004	1
SRR3129297	297347	3986	4656645	19145	0.939509	0.999145	309942	3986	4656645	6550	0.979304	0.999145	310851	6247	4656645	3986	0.987339	0.99866
SRR3173804	79947	0	4943721	3074	0.962973	1	79947	0	4943721	3074	0.962973	1	81842	1179	4941835	1916	0.977125	0.999761
SRR3195765	80372	580	5204703	5632	0.934515	0.999889	80372	580	5204703	5632	0.934515	0.999889	164662	3331	5202081	11292	0.935824	0.99936
SRR3195836	76751	1057	5147499	6748	0.919185	0.999795	78167	2473	5146083	5332	0.936143	0.99952	85287	1638	5142216	9641	0.898439	0.999682
SRR3195841	75734	1056	5138610	6856	0.916988	0.999795	77150	2472	5137194	5440	0.934132	0.999519	84054	1759	5133513	9421	0.899214	0.999657
SRR3195851	68353	568	5071299	6963	0.90755	0.999888	68353	2972	5068895	6963	0.90755	0.999414	76757	2303	5065721	9009	0.894958	0.999546
SRR3195852	75765	2475	5147669	5450	0.932894	0.999519	75765	2475	5147669	5450	0.932894	0.999519	82883	1757	5143234	9643	0.895781	0.999659
SRR3221963	211480	4416	5044365	6732	0.969149	0.999125	212797	5734	5043047	5415	0.975185	0.998864	213233	6620	5044255	5180	0.976283	0.998689
SRR3222155	237679	23797	5292069	35481	0.870109	0.995523	245695	24749	5291117	27465	0.899455	0.995344	358488	24337	5289697	33055	0.915578	0.99542
SRR3222213	230734	33	5196019	6346	0.973233	0.999994	230734	33	5196019	6346	0.973233	0.999994	242004	759	5194940	821	0.996619	0.999854
SRR3465532	156693	127	5187789	863	0.994523	0.999976	156693	127	5187789	863	0.994523	0.999976	154965	417	5187789	127	0.999181	0.99992
SRR3465539	217861	4648	4946207	50571	0.811606	0.999061	224124	6915	4943940	44308	0.834938	0.998603	294619	9896	4940285	12390	0.959643	0.998001
SRR3492219	200487	7725	4839121	3805	0.981375	0.998406	200850	3288	4843558	3442	0.983152	0.999322	207004	1567	4845772	1233	0.994079	0.999677
SRR3682071	136546	0	4710302	2106	0.984811	1	136546	0	4710302	2106	0.984811	1	147185	110	4710302	0	1	0.999977
SRR3685561	137742	0	4710338	1196	0.991392	1	137742	0	4710338	1196	0.991392	1	138938	0	4710338	0	1	1
SRR3703041	39943	0	4710289	0	1	1	39943	0	4710289	0	1	1	39943	0	4710289	0	1	1
SRR3703080	44345	0	4706792	90502	0.328854	1	133044	0	4706792	1803	0.986629	1	141017	477	4706031	0	1	0.999899
SRR3707411	275700	0	4710995	23311	0.92204	1	291564	0	4710995	2494	0.991519	1	486852	7332	4710995	0	1	0.998446
SRR3707415	131966	0	4701631	1917	0.985682	1	132966	0	4701631	917	0.993151	1	133899	0	4701631	0	1	1
SRR3709723	37697	0	4699689	0	1	1	37697	0	4699689	0	1	1	37697	0	4699689	0	1	1
SRR3709728	37697	0	4700079	0	1	1	37697	0	4700079	0	1	1	37697	0	4700079	0	1	1
SRR3931165	36018	76956	4657884	1831	0.951624	0.983747	36018	44326	4690514	1831	0.951624	0.990638	36018	1831	4734505	185	0.99489	0.999613
SRR3999061	243424	6143	5038837	6258	0.974936	0.998782	243424	6143	5038837	6258	0.974936	0.998782	241493	9516	5038664	6144	0.975189	0.998115
SRR3999063	320433	7464	4966035	69049	0.822716	0.998499	374708	6048	4965041	12364	0.968058	0.998783	398058	7265	4963759	15024	0.963629	0.998539
SRR3999067	143357	3129	4729968	30107	0.826437	0.999339	159537	15608	4717489	13927	0.919712	0.996702	164784	10014	4727558	5884	0.965524	0.997886
SRR498276	78193	1308	4682296	1544	0.980636	0.999721	78193	1308	4682296	1544	0.980636	0.999721	78193	1544	4682296	1308	0.983547	0.99967
SRR5713998	194133	2020	5329627	6462	0.967786	0.999621	197858	4530	5327117	2737	0.986356	0.99915	204047	2341	5326723	4943	0.976348	0.999561
SRR3195840	0	0	0	0	0	0	78587	580	5205159	5619	0.933271	0.999889	157564	3481	5200725	13401	0.921616	0.999331
Average					0.93025	0.985799					0.960476	0.998436					0.960917	0.998319

### Sheet: Dataset B
	gplas2						mob-recon						plsMD
Sample (Accession number)	TP (True Positive)	FP (False Positive)	TN (True negative)	FN (False negative)	Sensitivity	Specificity	TP (True Positive)	FP (False Positive)	TN (True negative)	FN (False negative)	Sensitivity	Specificity	TP (True Positive)	FP (False Positive)	TN (True negative)	FN (False negative)	Sensitivity	Specificity
SRR8264780	31468	9186	5003096	584	0.98178	0.998167	31468	32855	4979427	584	0.98178	0.993445	6262	0	5012282	25790	0.19537	1
SRR8264777	30198	8595	5003574	584	0.981028	0.998285	30198	32264	4979905	584	0.981028	0.993563	6262	0	5012169	24520	0.203431	1
SRR8264778	30198	8598	5002524	584	0.981028	0.998284	30198	47482	4963640	584	0.981028	0.990525	6262	108510	4900039	24520	0.203431	0.978335
ERR15085410	4884	0	2866310	0	1	1	4884	26721	2839589	0	1	0.990678	4884	4554	2861756	4884	0.5	0.998411
ERR13253008	121692	23417	5378729	19773	0.860227	0.995665	131629	38646	5363500	9836	0.93047	0.992846	135548	17968	5386571	8134	0.943389	0.996675
SRR23048589	8303	0	5238263	0	1	1	8303	0	5238263	0	1	1	8303	0	5238263	0	1	1
SRR23048673	207760	1687	5259587	24604	0.894114	0.999679	222091	1687	5259587	10273	0.955789	0.999679	132435	8880	5257988	105520	0.556555	0.998314
SRR23048590	194320	310	5219237	6855	0.965925	0.999941	114839	95	5219452	86336	0.570841	0.999982	135529	95	5217634	71013	0.656181	0.999982
SRR18543848	364938	4946	5127457	32795	0.917545	0.999036	335648	13557	5118846	62085	0.843903	0.997359	432347	19811	5117902	56728	0.88401	0.996144
SRR23048573	162953	9281	5170990	27080	0.857498	0.998208	182410	26800	5153471	7623	0.959886	0.994827	190546	28945	5151174	3220	0.983382	0.994412
SRR18543853	383357	11039	5274422	238569	0.616403	0.997911	499953	14298	5271163	111008	0.818306	0.997295	626160	30347	5262849	262670	0.704477	0.994267
SRR18543833	274349	1440	5209265	41225	0.869365	0.999724	275212	2885	5207820	40362	0.8721	0.999446	248614	68	5210705	96977	0.719388	0.999987
ERR13252990	262208	3174	5347090	9944	0.963462	0.999407	249342	27882	5322382	21172	0.921734	0.994789	246754	6026	5344135	32220	0.884505	0.998874
ERR13252977	199603	0	5218978	56658	0.778905	1	199603	1159	5217819	56658	0.778905	0.999778	197169	0	5218978	68386	0.742479	1
ERR13252999	399289	3195	5176456	106297	0.789755	0.999383	395773	4354	5175297	109813	0.782801	0.999159	397162	4144	5175984	121929	0.765111	0.9992
SRR23048635	137379	10159	5256845	17843	0.885049	0.998071	146300	3670	5263334	8922	0.942521	0.999303	119795	8274	5255619	36713	0.765424	0.998428
SRR18543877	333444	16556	5025167	33847	0.907847	0.996716	281554	16674	5025049	85737	0.766569	0.996693	324791	21901	5023334	80641	0.801099	0.995659
ERR13252996	453849	3201	5267752	15492	0.966992	0.999393	450333	4360	5266593	19008	0.959501	0.999173	452362	4150	5267135	30484	0.936866	0.999213
SRR18543904	254271	4802	5342960	93939	0.730223	0.999102	268906	25537	5322225	79304	0.772252	0.995225	370200	23881	5333133	70517	0.839995	0.995542
ERR13252982	535169	19584	5254100	17055	0.969116	0.996286	526652	19986	5252655	19276	0.964691	0.996209	690316	12064	5263374	54592	0.926713	0.997713
ERR13253015	536101	20203	5251499	19112	0.965577	0.996168	527901	19043	5251616	21336	0.961153	0.996387	692766	13789	5253285	48977	0.93397	0.997382
ERR13252971	536475	19265	5253912	18794	0.966153	0.996347	534714	19667	5252467	14609	0.973405	0.99627	755295	6260	5266143	56785	0.930075	0.998813
SRR18543847	126780	3554	5244188	8901	0.934398	0.999323	46225	0	5247742	89456	0.340689	1	123226	0	5247742	17268	0.877091	1
ERR13253005	601268	9027	5141467	61935	0.906612	0.998247	601268	10286	5140208	61935	0.906612	0.998003	729673	4845309	350246	82677	0.898225	0.0674126
SRR18543874	103570	4211	5247164	40884	0.716976	0.999198	127339	4211	5247164	17115	0.881519	0.999198	163485	1093	5249692	21932	0.881715	0.999792
SRR18543867	168985	0	5091426	4733	0.972755	1	153028	0	5091426	20690	0.880899	1	153028	0	5090847	19659	0.886158	1
ERR13252974	710121	22923	5257553	21755	0.970275	0.995659	692230	23321	5256112	30778	0.957431	0.995583	1060455	26932	5264952	52429	0.952889	0.994911
ERR13252981	595481	11689	5265963	13814	0.977328	0.997785	600131	12848	5264804	9164	0.98496	0.997566	563205	4946	5273084	61837	0.901067	0.999063
ERR13253003	406311	4480	5266863	13809	0.967131	0.99915	402892	5639	5265704	9159	0.977772	0.99893	391157	4143	5267676	34960	0.917957	0.999214
ERR13253010	397674	4480	5268420	14653	0.964463	0.99915	401966	5639	5267261	10361	0.974872	0.998931	391334	4143	5269233	34834	0.918262	0.999214
ERR13252997	397667	3162	5265052	14688	0.96438	0.9994	401959	4321	5263893	10396	0.974789	0.99918	383421	4143	5264547	33516	0.919614	0.999214
ERR13252987	406311	3162	5265245	13809	0.967131	0.9994	402892	4321	5264086	9159	0.977772	0.99918	392474	4143	5264740	33642	0.92105	0.999214
ERR13252975	395910	3109	5265290	15724	0.961801	0.99941	400091	4268	5264131	11543	0.971958	0.99919	383442	4254	5264637	32817	0.921162	0.999193
ERR13252976	397333	3162	5263964	14597	0.964564	0.9994	401625	4321	5262805	10305	0.974984	0.99918	392479	4143	5263459	33516	0.921323	0.999213
ERR13252994	405066	3162	5266676	14240	0.966039	0.9994	401974	4321	5265517	9949	0.975847	0.99918	392481	4143	5265403	32740	0.923005	0.999214
ERR13252984	401587	3162	5269525	14654	0.964794	0.9994	401964	4321	5268366	10362	0.974869	0.99918	392652	4143	5269020	33516	0.921355	0.999214
ERR13253000	398610	3162	5268188	14677	0.964487	0.9994	401859	4321	5267029	10385	0.974809	0.99918	380657	3195	5268155	36824	0.911795	0.999394
ERR13252993	397672	3162	5265614	14688	0.964381	0.9994	401964	4321	5264455	10396	0.974789	0.99918	392720	4143	5265109	33516	0.921368	0.999214
ERR13252983	397673	3162	5267561	14687	0.964383	0.9994	401964	4321	5266402	10396	0.974789	0.99918	392722	4143	5267056	33515	0.92137	0.999214
ERR13253007	81047	328	5398349	10071	0.889473	0.999939	82149	28374	5370303	8969	0.901567	0.994744	114697	3609	5395831	9594	0.92281	0.999332
ERR13252995	397199	3148	5267217	14750	0.964195	0.999403	401380	4307	5266058	10569	0.974344	0.999183	393000	4260	5266597	32817	0.922932	0.999192
ERR13252992	397334	3162	5265650	14597	0.964564	0.9994	401626	4321	5264491	10305	0.974984	0.99918	392480	4143	5264377	32748	0.922987	0.999214
ERR13252998	383641	2490	5268183	12624	0.968143	0.999528	383641	3649	5267024	12624	0.968143	0.999308	378777	4144	5267349	31171	0.923964	0.999214
ERR13253011	407545	3212	5268469	13539	0.967847	0.999391	402223	6252	5265429	10442	0.974696	0.998814	394558	4317	5267842	31614	0.925819	0.999181
ERR13252970	758147	18970	5253830	22921	0.970654	0.996402	742950	19829	5251928	28991	0.962444	0.996239	1284092	17224	5261132	32499	0.975316	0.996737
ERR13252989	397536	3142	5230363	14801	0.964105	0.9994	394020	4301	5229204	18317	0.955578	0.999178	388899	4253	5229743	29204	0.930151	0.999187
ERR13253001	399285	3195	5265988	13734	0.966747	0.999394	395769	4354	5264829	17250	0.958234	0.999174	397162	4144	5265320	29362	0.93116	0.999214
ERR13253014	397530	3144	5226285	14803	0.964099	0.999399	394014	4303	5225126	18319	0.955572	0.999177	397256	4255	5225137	28137	0.933856	0.999186
SRR18543872	180615	5837	5243662	13610	0.929927	0.998888	135608	4950	5244549	58617	0.698201	0.999057	185614	7859	5242418	12473	0.937033	0.998503
ERR13253002	388384	3109	5266975	13964	0.965294	0.99941	393034	4268	5265816	9314	0.976851	0.99919	392290	4254	5266322	24206	0.941882	0.999193
ERR13253009	88698	0	5120757	5470	0.941912	1	88698	0	5120757	5470	0.941912	1	88698	0	5120757	5470	0.941912	1
ERR13252979	324306	2524	5266148	6218	0.981187	0.999521	324306	3683	5264989	6218	0.981187	0.999301	326563	4144	5265347	18077	0.947548	0.999214
ERR13252985	324254	2523	5267882	6309	0.980914	0.999521	324254	3682	5266723	6309	0.980914	0.999301	326693	4143	5267081	18077	0.947568	0.999214
SRR32410804	288408	3603	4580692	5205	0.982273	0.999214	288408	3603	4580692	5205	0.982273	0.999214	290272	4367	4579930	13346	0.956043	0.999047
ERR13252980	238193	2222	5330071	11006	0.955834	0.999583	239598	22464	5309829	9601	0.961473	0.995787	239910	2678	5329012	10800	0.956922	0.999498
ERR13252991	324687	8998	5267003	6664	0.979888	0.998295	314653	3703	5272298	16698	0.949606	0.999298	330910	4165	5272128	13750	0.960106	0.999211
ERR15075951	341170	9680	4904058	10008	0.971502	0.99803	339834	9642	4904058	10008	0.971393	0.998038	503240	15458	4904700	9000	0.98243	0.996858
ERR15076233	26011	0	2716605	1559	0.943453	1	26011	4666	2711939	1559	0.943453	0.998282	31131	0	2716489	807	0.974732	1
SRR32410809	254143	4368	4631128	17867	0.934315	0.999058	266114	4368	4631128	5896	0.978324	0.999058	268464	4368	4631128	5272	0.980741	0.999058
SRR32410808	288983	4367	4631179	7087	0.976063	0.999058	290496	4367	4631179	5574	0.981173	0.999058	292507	4368	4631179	5271	0.982299	0.999058
SRR32410805	318065	4367	4627273	4755	0.98527	0.999057	318065	4367	4627273	4755	0.98527	0.999057	320082	4368	4627273	4452	0.986282	0.999057
SRR10859048	102093	77	4636101	3641	0.965565	0.999983	102093	77	4636101	3641	0.965565	0.999983	107047	3163	4633419	522	0.995147	0.999318
ERR15075953	256583	3140	4863853	8097	0.969408	0.999355	257899	8937	4858056	6781	0.97438	0.998164	274043	10643	4860759	768	0.997205	0.997815
SRR23048652	195710	77	5267981	78	0.999602	0.999985	195710	77	5267981	78	0.999602	0.999985	195710	77	5267981	78	0.999602	0.999985
SRR10859129	43577	0	4751006	98817	0.306031	1	141498	1954	4749052	896	0.993708	0.999589	142394	1958	4749052	0	1	0.999588
SRR18543871	37422	0	5290494	1449	0.962723	1	37422	0	5290494	1449	0.962723	1	40928	0	5290494	0	1	1
SRR23048658	3972	0	5306998	0	1	1	3972	0	5306998	0	1	1	3972	0	5301831	0	1	1
SRR23048659	5463	0	5081851	0	1	1	5463	0	5081851	0	1	1	5463	0	5081628	0	1	1
Average					0.930748	0.998972					0.93017	0.9981					0.874525	0.984781
