## Supplementary Table 1 for "plsMD: A plasmid reconstruction tool from short-read assemblies"

### Sheet: Dataset A
Sample (Accession number)	sseqid (Ground truth plasmid)	Organism	Plasmid_size	Plasmid_size_category	plsMD_recall	mobsuite_recall	gplas_recall	Replicon_plasmid_type
SRR2965690	CP011606.1	Citrobacter freundii	4310	Small	95.13	95.13	0	Col/rep_cluster
SRR2965690	CP011607.1	Citrobacter freundii	4938	Small	100	96.52	96.52	Col/rep_cluster
SRR2965690	CP011604.1	Citrobacter freundii	3223	Small	90.88	90.88	90.88	Col/rep_cluster
SRR2965690	CP011605.1	Citrobacter freundii	3820	Small	100	92.3	92.3	Col/rep_cluster
SRR2965690	CP011610.1	Citrobacter freundii	135117	Large	98.24	89.34	89.74	Other
SRR2965690	CP011609.1	Citrobacter freundii	70610	Large	99.7	85.98	91.17	Other
SRR2965690	CP011611.1	Citrobacter freundii	243709	Large	96.97	94.57	78.45	Other
SRR2965739	CP011651.1	Citrobacter freundii	1916	Small	100	100	100	Col/rep_cluster
SRR2965739	CP011652.1	Citrobacter freundii	3223	Small	100	100	100	Col/rep_cluster
SRR2965739	CP011654.1	Citrobacter freundii	100873	Large	98.97	89.6	91.91	Other
SRR2965739	CP011655.1	Citrobacter freundii	109688	Large	100	100	100	Other
SRR2965739	CP011653.1	Citrobacter freundii	16257	Medium	88.96	88.96	65.93	Other
SRR2965739	CP011656.1	Citrobacter freundii	129196	Large	99.76	98.58	98.58	Other
SRR3112272	CP024882.1	Citrobacter freundii	115736	Large	99.96	99.95	98.82	Other
SRR2965752	CP011585.1	Enterobacter asburiae	1919	Small	100	92.91	92.91	Col/rep_cluster
SRR2965752	CP011586.1	Enterobacter asburiae	10403	Medium	98.28	32.29	0	Col/rep_cluster
SRR2965752	CP011587.1	Enterobacter asburiae	51321	Large	95.25	24.1	0.89	Other
SRR2965752	CP011590.1	Enterobacter asburiae	96842	Large	91.56	85.09	85.32	Other
SRR2965752	CP011589.1	Enterobacter asburiae	59138	Large	49.35	96	0	Other
SRR2965752	CP011588.1	Enterobacter asburiae	58427	Large	98.69	96.71	96.71	Other
SRR1515967	CP008824.1	Enterobacter cloacae	319976	Large	95.77	87.04	0	Other
SRR1515967	CP008826.1	Enterobacter cloacae	47290	Medium	99.64	60.62	98.47	Other
SRR1515967	CP008825.1	Enterobacter cloacae	282439	Large	97.38	88.51	86.77	Other
SRR2965815	CP011569.1	Enterobacter cloacae	3223	Small	100	100	100	Col/rep_cluster
SRR2965815	CP011571.1	Enterobacter cloacae	90452	Large	100	97.42	97.42	Other
SRR2965815	CP011570.1	Enterobacter cloacae	33610	Medium	100	85.28	0	Other
SRR2965820	CP011580.1	Enterobacter cloacae	90452	Large	100	97.42	97.42	Other
SRR2965820	CP011579.1	Enterobacter cloacae	33610	Medium	100	85.28	93.11	Other
SRR2965612	CP011583.1	Enterobacter cloacae	85187	Large	100	97.25	13.8	Other
SRR2965612	CP011582.1	Enterobacter cloacae	43433	Medium	100	65.99	97.27	Other
SRR2965616	CP011649.1	Enterobacter cloacae	90452	Large	100	97.42	97.42	Other
SRR2965616	CP011648.1	Enterobacter cloacae	33610	Medium	100	85.28	0	Other
SRR2965806	CP011658.1	Enterobacter hormaechei	3223	Small	100	100	100	Col/rep_cluster
SRR2965806	CP011661.1	Enterobacter hormaechei	90452	Large	100	97.42	97.42	Other
SRR2965806	CP011659.1	Enterobacter hormaechei	33610	Medium	100	85.28	90.2	Other
DRR065947	AP017618.1	Escherichia coli	116529	Large	99.38	90.24	87.14	Other
DRR065947	AP017619.1	Escherichia coli	61223	Large	99.95	97.48	95.73	Other
SRR3492219	CP009169.1	Escherichia coli	4671	Small	100	100	100	Col/rep_cluster
SRR3492219	CP009167.1	Escherichia coli	108501	Large	99.59	98.04	98.04	Other
SRR3492219	CP009168.1	Escherichia coli	94959	Large	99.62	97.29	97.29	Other
SRR3221963	CP014669.1	Escherichia coli	113852	Large	100	100	100	Other
SRR3221963	CP014668.1	Escherichia coli	101201	Large	98.09	99.28	97.98	Other
SRR3465539	CP015160.1	Escherichia coli	212180	Large	99.08	57.26	19.91	Other
SRR3465539	CP015161.1	Escherichia coli	88023	Large	99.06	93.74	96.52	Other
SRR3195851	CP017435.1	Escherichia coli	92624	Large	80.52	62.93	23.63	Other
SRR3195852	CP017439.1	Escherichia coli	92596	Large	87.56	82.69	76.33	Other
SRR3195765	CP017441.1	Escherichia coli	92729	Large	90	87.09	81.03	Other
SRR3195841	CP017443.1	Escherichia coli	92583	Large	89.09	84.2	82.67	Other
SRR3195840	CP017445.1	Escherichia coli	92726	Large	87.83	85.08	0	Other
SRR3195836	CP017447.1	Escherichia coli	92559	Large	90.19	85.32	83.79	Other
SRR3999063	CP018956.1	Escherichia coli	216226	Large	97.42	96.59	64.83	Other
SRR3999063	CP018954.1	Escherichia coli	97654	Large	92.45	79.18	0	Other
SRR3999063	CP018955.1	Escherichia coli	101186	Large	97.57	95.59	95.59	Other
SRR3999067	CP018964.1	Escherichia coli	118495	Large	94.05	91.83	90.43	Other
SRR3999067	CP018963.1	Escherichia coli	54644	Large	99.43	96.83	68.94	Other
SRR3999061	CP019013.1	Escherichia coli	109057	Large	100	100	100	Other
SRR3999061	CP019014.1	Escherichia coli	142829	Large	93.36	95.6	95.6	Other
SRR3931165	CP020836.1	Escherichia coli	37362	Medium	96.77	96.77	96.77	Other
SRR2544681	CP023542.1	Escherichia coli	161452	Large	99.96	95.92	95.92	Other
SRR3112258	CP024853.1	Escherichia coli	35812	Medium	96.65	96.65	100	Other
SRR3112258	CP024852.1	Escherichia coli	167974	Large	99.46	92.88	0	Other
SRR3112258	CP024854.1	Escherichia coli	96413	Large	99.2	88.14	0	Other
SRR3112262	CP024856.1	Escherichia coli	181436	Large	98.47	90.59	91.15	Other
SRR3112262	CP024858.1	Escherichia coli	57991	Large	100	99.19	99.19	Other
SRR3112262	CP024857.1	Escherichia coli	76680	Large	99.47	38.05	0	Other
SRR3112266	CP024863.1	Escherichia coli	139059	Large	97.82	71.63	37.31	Other
SRR3112266	CP024864.1	Escherichia coli	88768	Large	96.93	46.92	68.46	Other
SRR3112270	CP024888.1	Escherichia coli	76754	Large	99.98	99.98	99.98	Other
SRR2965748	CP011573.1	Klebsiella aerogenes	13981	Medium	100	100	100	Other
SRR2965639	CP011594.1	Klebsiella oxytoca	111395	Large	100	100	100	Col/rep_cluster
SRR2965639	CP011592.1	Klebsiella oxytoca	5410	Small	100	100	100	Col/rep_cluster
SRR2965639	CP011596.1	Klebsiella oxytoca	113992	Large	93.36	75.31	7.84	Other
SRR2965639	CP011595.1	Klebsiella oxytoca	113105	Large	99.49	98.8	98.8	Other
SRR2965639	CP011593.1	Klebsiella oxytoca	68910	Large	89.14	93.26	0	Other
SRR2965660	CP011616.1	Klebsiella oxytoca	117623	Large	100	100	100	Col/rep_cluster
SRR2965660	CP011613.1	Klebsiella oxytoca	5410	Small	100	100	100	Col/rep_cluster
SRR2965660	CP011617.1	Klebsiella oxytoca	115319	Large	83.66	61.8	27.36	Other
SRR2965660	CP011615.1	Klebsiella oxytoca	113105	Large	99.49	98.8	98.8	Other
SRR2965660	CP011614.1	Klebsiella oxytoca	92095	Large	82.72	89.34	0.59	Other
SRR2965655	CP011635.1	Klebsiella oxytoca	332956	Large	99.14	97.79	25.93	Other
SRR2965655	CP011631.1	Klebsiella oxytoca	53596	Large	99.9	93.66	93.66	Col/rep_cluster
SRR2965655	CP011630.1	Klebsiella oxytoca	49200	Medium	97.94	88.74	96.28	Other
SRR2965655	CP011628.1	Klebsiella oxytoca	16069	Medium	93.14	78.97	98.38	Col/rep_cluster
SRR2965655	CP011627.1	Klebsiella oxytoca	14274	Medium	100	65.34	0	Col/rep_cluster
SRR2965655	CP011625.1	Klebsiella oxytoca	1919	Small	100	100	100	Col/rep_cluster
SRR2965655	CP011626.1	Klebsiella oxytoca	6538	Small	100	44.03	100	Col/rep_cluster
SRR2965655	CP011634.1	Klebsiella oxytoca	227680	Large	98.21	72.23	24.22	Other
SRR2965655	CP011633.1	Klebsiella oxytoca	150318	Large	99.26	85.29	89.54	Other
SRR2965655	CP011632.1	Klebsiella oxytoca	83652	Large	74.63	69.72	0	Other
SRR3066286	CP017931.1	Klebsiella oxytoca	111395	Large	100	100	100	Col/rep_cluster
SRR3066286	CP017933.1	Klebsiella oxytoca	11638	Medium	100	46.52	46.52	Col/rep_cluster
SRR3066286	CP017930.1	Klebsiella oxytoca	114139	Large	93.12	70.51	0	Other
SRR3066286	CP017929.1	Klebsiella oxytoca	113105	Large	96.9	98.8	98.8	Other
SRR3066286	CP017932.1	Klebsiella oxytoca	76186	Large	97.02	91.08	0	Other
SRR2965667	CP018360.1	Klebsiella oxytoca	111017	Large	99.05	95.84	100	Col/rep_cluster
SRR2965667	CP018359.1	Klebsiella oxytoca	5521	Small	100	97.34	97.34	Col/rep_cluster
SRR2965667	CP018358.1	Klebsiella oxytoca	4374	Small	84.34	84.34	84.34	Col/rep_cluster
SRR2965667	CP018357.1	Klebsiella oxytoca	3851	Small	100	100	100	Col/rep_cluster
SRR2965667	CP018361.1	Klebsiella oxytoca	277616	Large	99.93	98.37	0	Other
SRR1427234	CP007728.1	Klebsiella pneumoniae	15096	Medium	83.47	83.47	0.7	Col/rep_cluster
SRR1427234	CP007729.1	Klebsiella pneumoniae	243824	Large	97.21	91	35.39	Other
SRR1427234	CP007730.1	Klebsiella pneumoniae	113639	Large	90.9	29.7	84.62	Other
SRR1510963	CP008832.1	Klebsiella pneumoniae	13841	Medium	100	81.97	0	Col/rep_cluster
SRR1510963	CP008833.1	Klebsiella pneumoniae	113639	Large	89.07	97.56	88.48	Other
SRR1582895	CP011576.1	Klebsiella pneumoniae	49832	Medium	82.28	76.75	71.25	Other
SRR1582895	CP011577.1	Klebsiella pneumoniae	130719	Large	67.69	97.48	96.11	Other
SRR1582895	CP011575.1	Klebsiella pneumoniae	43621	Medium	100	100	77.06	Other
SRR1582875	CP011622.1	Klebsiella pneumoniae	176497	Large	82.09	95.92	0.12	Other
SRR1582875	CP011623.1	Klebsiella pneumoniae	250396	Large	79.34	88.28	47.37	Other
SRR1582875	CP011621.1	Klebsiella pneumoniae	77808	Large	94.69	70.48	88.92	Other
SRR1582875	CP011619.1	Klebsiella pneumoniae	3741	Small	100	100	100	Col/rep_cluster
SRR1582875	CP011620.1	Klebsiella pneumoniae	39554	Medium	95.81	84.82	93.61	Other
SRR1582868	CP011643.1	Klebsiella pneumoniae	2927	Small	100	100	100	Col/rep_cluster
SRR1582868	CP011645.1	Klebsiella pneumoniae	77801	Large	95.74	80.64	93.5	Other
SRR1582868	CP011646.1	Klebsiella pneumoniae	96702	Large	99.45	90.5	0	Other
SRR1582868	CP011644.1	Klebsiella pneumoniae	40939	Medium	84.96	86.5	0	Other
SRR2965672	CP013324.1	Klebsiella pneumoniae	166486	Large	87.35	94.32	90.33	Other
SRR2965672	CP013323.1	Klebsiella pneumoniae	257944	Large	88.53	89.88	43.4	Other
SRR2965672	CP013326.1	Klebsiella pneumoniae	77808	Large	98.41	81.37	88.78	Other
SRR2965672	CP013321.1	Klebsiella pneumoniae	3741	Small	100	100	100	Col/rep_cluster
SRR2965672	CP013325.1	Klebsiella pneumoniae	49565	Medium	93.47	67.68	74.21	Other
SRR3222155	CP014648.1	Klebsiella pneumoniae	40448	Medium	39.54	42.39	70.36	Col/rep_cluster
SRR3222155	CP014649.1	Klebsiella pneumoniae	133484	Large	99.02	97.25	82.58	Other
SRR3222155	CP014650.1	Klebsiella pneumoniae	113639	Large	89.81	0	88.37	Other
SRR3465532	CP015135.1	Klebsiella pneumoniae	158741	Large	97.9	99.4	99.4	Other
SRR3222213	CP016924.1	Klebsiella pneumoniae	111539	Large	100	100	100	Other
SRR3222213	CP016925.1	Klebsiella pneumoniae	63291	Large	93.67	77.58	0	Other
SRR3222213	CP016927.1	Klebsiella pneumoniae	72093	Large	99.01	89.7	89.7	Other
SRR5713998	CP017936.1	Klebsiella pneumoniae	76186	Large	98.62	94.56	0	Other
SRR5713998	CP017935.1	Klebsiella pneumoniae	89621	Large	95.19	91.72	95.17	Other
SRR5713998	CP017937.1	Klebsiella pneumoniae	43621	Medium	100	0	100	Other
SRR2965682	CP018350.1	Klebsiella pneumoniae	66920	Large	36.06	81.62	41.59	Other
SRR2965682	CP018348.1	Klebsiella pneumoniae	9294	Small	100	100	100	Col/rep_cluster
SRR2965682	CP018351.1	Klebsiella pneumoniae	184940	Large	76.11	90.85	83.43	Other
SRR2965692	CP018353.1	Klebsiella pneumoniae	13841	Medium	94.08	56.82	0	Col/rep_cluster
SRR2965692	CP018355.1	Klebsiella pneumoniae	207543	Large	99.22	97.46	97.18	Other
SRR2965692	CP018354.1	Klebsiella pneumoniae	45742	Medium	41.47	45.5	0	Other
SRR1582861	CP018667.1	Klebsiella pneumoniae	5566	Small	100	100	0	Non-replicon
SRR1582861	CP018665.1	Klebsiella pneumoniae	2781	Small	100	100	100	Col/rep_cluster
SRR1582861	CP018666.1	Klebsiella pneumoniae	3223	Small	100	100	100	Col/rep_cluster
SRR1582861	CP018670.1	Klebsiella pneumoniae	183432	Large	100	100	0	Other
SRR1582861	CP018669.1	Klebsiella pneumoniae	88688	Large	83.97	93.94	0	Other
ERR1008775	CP024486.1	Klebsiella pneumoniae	3514	Small	100	100	100	Col/rep_cluster
ERR1008775	CP024488.1	Klebsiella pneumoniae	2723	Small	100	100	100	Col/rep_cluster
ERR1008775	CP024487.1	Klebsiella pneumoniae	3223	Small	100	100	100	Col/rep_cluster
ERR1008775	CP024485.1	Klebsiella pneumoniae	4228	Small	56.81	56.81	0	Col/rep_cluster
ERR1008775	CP024484.1	Klebsiella pneumoniae	71104	Large	99.6	79.25	87.58	Other
ERR1008775	CP024483.1	Klebsiella pneumoniae	243634	Large	99.73	92.98	0	Other
ERR1023685	CP024510.1	Klebsiella pneumoniae	98344	Large	99.84	75.35	76.84	Other
ERR1023685	CP024505.1	Klebsiella pneumoniae	3012	Small	100	100	100	Non-replicon
ERR1023685	CP024513.1	Klebsiella pneumoniae	3336	Small	100	100	100	Col/rep_cluster
ERR1023685	CP024506.1	Klebsiella pneumoniae	2936	Small	100	0	100	Col/rep_cluster
ERR1023685	CP024511.1	Klebsiella pneumoniae	3514	Small	100	100	100	Col/rep_cluster
ERR1023685	CP024514.1	Klebsiella pneumoniae	3223	Small	100	0	96.37	Col/rep_cluster
ERR1023685	CP024512.1	Klebsiella pneumoniae	3377	Small	100	100	0	Col/rep_cluster
ERR1023685	CP024507.1	Klebsiella pneumoniae	310025	Large	99.74	95.71	84.12	Other
ERR1023685	CP024508.1	Klebsiella pneumoniae	228353	Large	99.62	86.78	80.31	Other
ERR1023685	CP024509.1	Klebsiella pneumoniae	140704	Large	99.67	79.64	0	Other
ERR1023801	CP024526.1	Klebsiella pneumoniae	4510	Small	100	94.55	94.55	Col/rep_cluster
ERR1023801	CP024525.1	Klebsiella pneumoniae	4660	Small	97.38	94.72	94.72	Col/rep_cluster
ERR1023801	CP024527.1	Klebsiella pneumoniae	3825	Small	99.95	99.95	99.95	Col/rep_cluster
ERR1023801	CP024522.1	Klebsiella pneumoniae	221606	Large	99.77	21.5	63.41	Other
ERR1023801	CP024524.1	Klebsiella pneumoniae	89345	Large	99.56	60.07	73.51	Other
ERR1023801	CP024523.1	Klebsiella pneumoniae	147932	Large	97.74	95.33	97.57	Other
ERR1023800	CP024533.1	Klebsiella pneumoniae	4510	Small	97.16	94.55	94.55	Col/rep_cluster
ERR1023800	CP024532.1	Klebsiella pneumoniae	4660	Small	97.27	94.72	94.72	Col/rep_cluster
ERR1023800	CP024534.1	Klebsiella pneumoniae	3825	Small	98.69	98.69	98.69	Col/rep_cluster
ERR1023800	CP024529.1	Klebsiella pneumoniae	221606	Large	99.87	20.82	66.83	Other
ERR1023800	CP024531.1	Klebsiella pneumoniae	89345	Large	99.74	55.98	35.42	Other
ERR1023800	CP024530.1	Klebsiella pneumoniae	147932	Large	97.74	95.33	97.57	Other
ERR1023775	CP024543.1	Klebsiella pneumoniae	110374	Large	98.93	96.87	96.87	Other
ERR1023775	CP024544.1	Klebsiella pneumoniae	71587	Large	99.82	78.89	95.16	Other
ERR1023792	CP024546.1	Klebsiella pneumoniae	110374	Large	98.97	96.87	96.87	Other
ERR1023792	CP024547.1	Klebsiella pneumoniae	71587	Large	99.88	78.89	87.73	Other
ERR1008737	CP024567.1	Klebsiella pneumoniae	4660	Small	100	94.72	94.72	Col/rep_cluster
ERR1008737	CP024568.1	Klebsiella pneumoniae	4510	Small	100	94.55	94.55	Col/rep_cluster
ERR1008737	CP024569.1	Klebsiella pneumoniae	3825	Small	100	100	100	Col/rep_cluster
ERR1008737	CP024564.1	Klebsiella pneumoniae	187611	Large	99.71	17.5	75.13	Other
ERR1008737	CP024566.1	Klebsiella pneumoniae	89345	Large	99.51	63.29	31.98	Other
ERR1008737	CP024565.1	Klebsiella pneumoniae	147932	Large	97.73	95.33	96.29	Other
SRR2965721	CP011599.1	Kluyvera intermedia	82986	Large	7.9	72.24	91.93	Other
SRR2965721	CP011600.1	Kluyvera intermedia	215092	Large	98.78	75.51	84.05	Other
SRR2965721	CP011598.1	Kluyvera intermedia	43621	Medium	100	0	97.28	Other
SRR2965721	CP011601.1	Kluyvera intermedia	295619	Large	95.43	94.49	61.83	Other
SRR1558174	CP008919.1	Providencia stuartii	48866	Medium	100	100	100	Col/rep_cluster
SRR498276	CP006054.1	Salmonella enterica	78193	Large	100	100	100	Other
SRR2598330	CP012923.1	Salmonella enterica	99011	Large	99.93	98.64	98.64	Other
SRR2598330	CP012922.1	Salmonella enterica	37697	Medium	100	100	100	Other
SRR2896022	CP012927.1	Salmonella enterica	3372	Small	100	100	100	Non-replicon
SRR2896022	CP012925.1	Salmonella enterica	2096	Small	100	99.95	99.95	Col/rep_cluster
SRR2896022	CP012928.1	Salmonella enterica	62920	Large	99.68	93.45	92.26	Other
SRR2896022	CP012929.1	Salmonella enterica	96042	Large	99.93	98.12	95.83	Other
SRR2896022	CP012926.1	Salmonella enterica	37697	Medium	100	100	100	Other
SRR2898679	CP012934.1	Salmonella enterica	3372	Small	100	100	100	Non-replicon
SRR2898679	CP012935.1	Salmonella enterica	3905	Small	100	100	100	Col/rep_cluster
SRR2898679	CP012932.1	Salmonella enterica	2096	Small	100	100	100	Col/rep_cluster
SRR2898679	CP012933.1	Salmonella enterica	3319	Small	100	100	100	Col/rep_cluster
SRR2898679	CP012936.1	Salmonella enterica	98999	Large	99.95	98.63	98.63	Other
SRR2898679	CP012931.1	Salmonella enterica	236176	Large	98.96	96.83	96.83	Other
SRR3173804	CP014997.1	Salmonella enterica	81966	Large	99.85	97.54	0	Other
SRR2939562	CP016407.1	Salmonella enterica	323122	Large	97.96	96.48	92.79	Other
SRR3129297	CP016409.1	Salmonella enterica	322518	Large	96.83	96.65	82.45	Other
SRR2407791	CP016411.1	Salmonella enterica	316814	Large	98.44	83.47	93.14	Other
SRR3028742	CP016505.1	Salmonella enterica	2096	Small	100	100	100	Col/rep_cluster
SRR3028742	CP016506.1	Salmonella enterica	37697	Medium	100	100	100	Other
SRR3028738	CP016508.1	Salmonella enterica	2096	Small	100	100	100	Col/rep_cluster
SRR3028738	CP016509.1	Salmonella enterica	37697	Medium	100	100	100	Other
SRR3028781	CP016511.1	Salmonella enterica	2094	Small	100	100	100	Col/rep_cluster
SRR3028781	CP016513.1	Salmonella enterica	6647	Small	100	100	100	Col/rep_cluster
SRR3028781	CP016512.1	Salmonella enterica	37697	Medium	100	100	100	Other
SRR3703080	CP016519.1	Salmonella enterica	6647	Small	100	100	100	Col/rep_cluster
SRR3703080	CP016520.1	Salmonella enterica	92323	Large	97.93	96.49	0	Other
SRR3703080	CP016518.1	Salmonella enterica	37698	Medium	100	100	100	Other
SRR3707411	CP016527.1	Salmonella enterica	3046	Small	100	100	100	Non-replicon
SRR3707411	CP016528.1	Salmonella enterica	4096	Small	100	100	100	Col/rep_cluster
SRR3707411	CP016529.1	Salmonella enterica	42652	Medium	88.39	88.39	100	Other
SRR3707411	CP016526.1	Salmonella enterica	261310	Large	98.08	96.23	88.26	Other
SRR3707415	CP016532.1	Salmonella enterica	4245	Small	100	100	100	Col/rep_cluster
SRR3707415	CP016533.1	Salmonella enterica	91980	Large	100	99.03	97.89	Other
SRR3707415	CP016531.1	Salmonella enterica	37697	Medium	100	100	100	Other
SRR3709723	CP016562.1	Salmonella enterica	37697	Medium	100	100	100	Other
SRR3709728	CP016564.1	Salmonella enterica	37697	Medium	100	100	100	Other
SRR3682071	CP016566.1	Salmonella enterica	2246	Small	100	100	100	Col/rep_cluster
SRR3682071	CP016568.1	Salmonella enterica	98998	Large	99.73	97.73	97.73	Other
SRR3682071	CP016567.1	Salmonella enterica	37697	Medium	100	100	100	Other
SRR3685561	CP016570.1	Salmonella enterica	2246	Small	100	100	100	Col/rep_cluster
SRR3685561	CP016572.1	Salmonella enterica	98999	Large	100	98.9	98.9	Other
SRR3685561	CP016571.1	Salmonella enterica	37697	Medium	100	100	100	Other
SRR3703041	CP016574.1	Salmonella enterica	2246	Small	100	100	100	Col/rep_cluster
SRR3703041	CP016575.1	Salmonella enterica	37697	Medium	100	100	100	Other
SRR3028751	CP016580.1	Salmonella enterica	37696	Medium	100	100	100	Other
SRR3028762	CP016582.1	Salmonella enterica	2094	Small	100	100	100	Col/rep_cluster
SRR3028762	CP016584.1	Salmonella enterica	6647	Small	100	100	100	Col/rep_cluster
SRR3028762	CP016585.1	Salmonella enterica	99473	Large	100	97.81	97.81	Other
SRR3028762	CP016583.1	Salmonella enterica	37697	Medium	100	100	100	Other
SRR3028749	CP016587.1	Salmonella enterica	37696	Medium	100	100	100	Other
SRR2074998	CP020826.1	Salmonella enterica	59363	Large	87.95	83.53	0	Other
SRR2965690	CP011603.1	Citrobacter freundii	1916	Small	0	0	91.02	Col/rep_cluster
SRR2965690	CP011608.1	Citrobacter freundii	44846	Medium	0	0	99.49	Other
SRR2965806	CP011660.1	Enterobacter hormaechei	37297	Medium	0	96.71	96.71	Non-replicon
SRR3112266	CP024865.1	Escherichia coli	48511	Medium	0	99.82	99.82	Non-replicon
SRR2965655	CP011629.1	Klebsiella oxytoca	33610	Medium	0	0	0	Other
SRR2965682	CP018349.1	Klebsiella pneumoniae	43482	Medium	0	96.18	96.18	Non-replicon
SRR1582861	CP018668.1	Klebsiella pneumoniae	43621	Medium	0	0	100	Other

### Sheet: Dataset B
Sample (Accession number)	sseqid (Ground truth plasmid)	Organism	Plasmid_size	Plasmid_size_category	plsMD_recall	mobsuite_recall	gplas_recall	Replicon_plasmid_type
ERR13252970	OZ111449.1	Klebsiella pneumoniae	4760	Small	100	100	100	Col/rep-cluster
ERR13252970	OZ111451.1	Klebsiella pneumoniae	2460	Small	99.92	99.92	99.92	Non-replicon
ERR13252970	OZ111443.1	Klebsiella pneumoniae	211103	Large	89.37	7.41	0	Other
ERR13252970	OZ111444.1	Klebsiella pneumoniae	155416	Large	91.26	86.42	31.74	Other
ERR13252970	OZ111447.1	Klebsiella pneumoniae	39338	Medium	0.27	40.09	39.76	Other
ERR13252970	OZ111445.1	Klebsiella pneumoniae	63589	Medium	100	97.17	97.17	Other
ERR13252970	OZ111450.1	Klebsiella pneumoniae	3608	Small	100	100	100	Non-replicon
ERR13252970	OZ111442.1	Klebsiella pneumoniae	276607	Large	92.59	89.73	86.04	Other
ERR13252970	OZ111446.1	Klebsiella pneumoniae	43002	Medium	0	0	37.87	Non-replicon
ERR13252970	OZ111448.1	Klebsiella pneumoniae	36240	Medium	0	100	100	Non-replicon
ERR13252971	OZ111517.1	Klebsiella pneumoniae	4760	Small	99.98	99.98	99.98	Col/rep-cluster
ERR13252971	OZ111518.1	Klebsiella pneumoniae	2460	Small	99.96	99.96	99.96	Non-replicon
ERR13252971	OZ111514.1	Klebsiella pneumoniae	192631	Large	77.02	77.35	94.67	Other
ERR13252971	OZ111513.1	Klebsiella pneumoniae	203788	Large	94.83	94.83	98.67	Other
ERR13252971	OZ111516.1	Klebsiella pneumoniae	64366	Medium	100	96.26	96.26	Other
ERR13252971	OZ111515.1	Klebsiella pneumoniae	114579	Medium	2.54	45.84	61.94	Non-replicon
ERR13252974	OZ111482.1	Klebsiella pneumoniae	4760	Small	100	100	100	Col/rep-cluster
ERR13252974	OZ111478.1	Klebsiella pneumoniae	153381	Large	84.51	67.35	22.02	Other
ERR13252974	OZ111477.1	Klebsiella pneumoniae	160303	Large	91.69	45.51	98.57	Other
ERR13252974	OZ111480.1	Klebsiella pneumoniae	63589	Medium	100	93.66	97.17	Other
ERR13252974	OZ111481.1	Klebsiella pneumoniae	39252	Medium	44.04	0.25	0.26	Other
ERR13252974	OZ111476.1	Klebsiella pneumoniae	271925	Large	97.11	94.06	7	Other
ERR13252974	OZ111479.1	Klebsiella pneumoniae	79333	Medium	0	66.2	51.94	Non-replicon
ERR13252974	OZ111483.1	Klebsiella pneumoniae	2424	Small	0	0	0	Non-replicon
ERR13252974	OZ111484.1	Klebsiella pneumoniae	2190	Small	0	100	100	Non-replicon
ERR13252974	OZ111485.1	Klebsiella pneumoniae	2086	Small	0	0	90.12	Non-replicon
ERR13252975	OZ111328.1	Klebsiella pneumoniae	9294	Small	100	100	100	Col/rep-cluster
ERR13252975	OZ111326.1	Klebsiella pneumoniae	104894	Medium	100	100	100	Other
ERR13252975	OZ111325.1	Klebsiella pneumoniae	226769	Large	91.73	92.57	92.57	Other
ERR13252975	OZ111327.1	Klebsiella pneumoniae	94438	Medium	66.95	66.95	0	Other
ERR13252976	OZ111495.1	Klebsiella pneumoniae	9294	Small	100	100	100	Col/rep-cluster
ERR13252976	OZ111493.1	Klebsiella pneumoniae	104894	Medium	100	100	100	Other
ERR13252976	OZ111492.1	Klebsiella pneumoniae	226769	Large	91.93	93.04	93.06	Other
ERR13252976	OZ111494.1	Klebsiella pneumoniae	94438	Medium	66.95	68.3	0	Other
ERR13252977	OZ111345.1	Klebsiella pneumoniae	9294	Small	100	100	100	Col/rep-cluster
ERR13252977	OZ111342.1	Klebsiella pneumoniae	105960	Medium	99	99	0	Other
ERR13252977	OZ111343.1	Klebsiella pneumoniae	94438	Medium	78.02	85.98	90.44	Other
ERR13252977	OZ111344.1	Klebsiella pneumoniae	49514	Medium	0	0	0	Non-replicon
ERR13252979	OZ111384.1	Klebsiella pneumoniae	9294	Small	100	100	100	Col/rep-cluster
ERR13252979	OZ111383.1	Klebsiella pneumoniae	104894	Medium	100	100	100	Other
ERR13252979	OZ111382.1	Klebsiella pneumoniae	226769	Large	91.93	93.99	93.99	Other
ERR13252980	OZ111350.1	Klebsiella pneumoniae	5137	Small	100	100	100	Col/rep-cluster
ERR13252980	OZ111347.1	Klebsiella pneumoniae	160735	Large	96.75	97.69	97.72	Other
ERR13252980	OZ111349.1	Klebsiella pneumoniae	11162	Medium	91.95	91.95	0	Non-replicon
ERR13252980	OZ111348.1	Klebsiella pneumoniae	84911	Medium	0	18.76	0	Other
ERR13252980	OZ111351.1	Klebsiella pneumoniae	3319	Small	0	100	100	Non-replicon
ERR13252980	OZ111352.1	Klebsiella pneumoniae	539	Small	0	0	0	Non-replicon
ERR13252981	OZ111358.1	Klebsiella pneumoniae	9294	Small	100	100	100	Col/rep-cluster
ERR13252981	OZ111355.1	Klebsiella pneumoniae	203788	Large	95.54	95.03	99.03	Other
ERR13252981	OZ111356.1	Klebsiella pneumoniae	104894	Medium	100	100	100	Other
ERR13252981	OZ111354.1	Klebsiella pneumoniae	261146	Large	80.85	81.82	0	Other
ERR13252981	OZ111357.1	Klebsiella pneumoniae	93571	Medium	45.89	69.45	0	Other
ERR13252982	OZ111396.1	Klebsiella pneumoniae	2460	Small	99.76	99.76	99.76	Non-replicon
ERR13252982	OZ111392.1	Klebsiella pneumoniae	192631	Large	77.02	77.32	94.67	Other
ERR13252982	OZ111391.1	Klebsiella pneumoniae	203788	Large	94.7	94.69	95.86	Other
ERR13252982	OZ111393.1	Klebsiella pneumoniae	94861	Medium	66.65	66.65	86.38	Other
ERR13252982	OZ111394.1	Klebsiella pneumoniae	86816	Medium	7.48	60.53	49.8	Non-replicon
ERR13252982	OZ111395.1	Klebsiella pneumoniae	4760	Small	0	0	0	Col/rep-cluster
ERR13252983	OZ111420.1	Klebsiella pneumoniae	9294	Small	100	100	100	Col/rep-cluster
ERR13252983	OZ111418.1	Klebsiella pneumoniae	104894	Medium	100	100	100	Other
ERR13252983	OZ111417.1	Klebsiella pneumoniae	226769	Large	91.93	93.04	93.06	Other
ERR13252983	OZ111419.1	Klebsiella pneumoniae	94438	Medium	66.95	68.3	0	Other
ERR13252984	OZ111294.1	Klebsiella pneumoniae	9294	Small	100	99.98	99.98	Col/rep-cluster
ERR13252984	OZ111292.1	Klebsiella pneumoniae	104894	Medium	100	100	100	Other
ERR13252984	OZ111291.1	Klebsiella pneumoniae	226769	Large	91.93	93.04	77.47	Other
ERR13252984	OZ111293.1	Klebsiella pneumoniae	94438	Medium	66.95	68.3	84.15	Other
ERR13252985	OZ111415.1	Klebsiella pneumoniae	9294	Small	100	100	100	Col/rep-cluster
ERR13252985	OZ111414.1	Klebsiella pneumoniae	104894	Medium	100	100	100	Other
ERR13252985	OZ111413.1	Klebsiella pneumoniae	226769	Large	91.93	93.99	93.99	Other
ERR13252987	OZ111380.1	Klebsiella pneumoniae	9294	Small	100	99.99	99.99	Col/rep-cluster
ERR13252987	OZ111378.1	Klebsiella pneumoniae	104894	Medium	100	100	100	Other
ERR13252987	OZ111377.1	Klebsiella pneumoniae	226769	Large	91.93	93.44	93.44	Other
ERR13252987	OZ111379.1	Klebsiella pneumoniae	94438	Medium	66.95	68.3	88.55	Other
ERR13252989	OZ111506.1	Klebsiella pneumoniae	9294	Small	100	100	100	Col/rep-cluster
ERR13252989	OZ111504.1	Klebsiella pneumoniae	104894	Medium	100	100	100	Other
ERR13252989	OZ111503.1	Klebsiella pneumoniae	228093	Large	93.02	89.47	92.89	Other
ERR13252989	OZ111505.1	Klebsiella pneumoniae	94438	Medium	67.98	65.55	0	Other
ERR13252990	OZ111308.1	Klebsiella pneumoniae	5359	Small	100	95.86	95.86	Col/rep-cluster
ERR13252990	OZ111306.1	Klebsiella pneumoniae	65133	Medium	60.1	22.13	76.72	Other
ERR13252990	OZ111305.1	Klebsiella pneumoniae	155570	Large	89.85	89.85	96.05	Other
ERR13252990	OZ111307.1	Klebsiella pneumoniae	55810	Medium	0	100	100	Non-replicon
ERR13252990	OZ111309.1	Klebsiella pneumoniae	3541	Small	0	93.73	93.73	Col/rep-cluster
ERR13252991	OZ111323.1	Klebsiella pneumoniae	9294	Small	100	100	100	Col/rep-cluster
ERR13252991	OZ111322.1	Klebsiella pneumoniae	104894	Medium	100	100	100	Other
ERR13252991	OZ111321.1	Klebsiella pneumoniae	227835	Large	93.56	89.17	93.57	Other
ERR13252992	OZ111430.1	Klebsiella pneumoniae	9294	Small	100	100	100	Col/rep-cluster
ERR13252992	OZ111428.1	Klebsiella pneumoniae	104894	Medium	100	100	100	Other
ERR13252992	OZ111427.1	Klebsiella pneumoniae	226769	Large	91.93	93.04	93.06	Other
ERR13252992	OZ111429.1	Klebsiella pneumoniae	94438	Medium	66.95	68.3	0	Other
ERR13252993	OZ111456.1	Klebsiella pneumoniae	9294	Small	100	100	100	Col/rep-cluster
ERR13252993	OZ111454.1	Klebsiella pneumoniae	104894	Medium	100	100	100	Other
ERR13252993	OZ111453.1	Klebsiella pneumoniae	226769	Large	91.93	93.04	93.06	Other
ERR13252993	OZ111455.1	Klebsiella pneumoniae	94438	Medium	66.95	68.3	0	Other
ERR13252994	OZ111282.1	Klebsiella pneumoniae	9294	Small	100	100	100	Col/rep-cluster
ERR13252994	OZ111279.1	Klebsiella pneumoniae	104894	Medium	100	100	100	Other
ERR13252994	OZ111283.1	Klebsiella pneumoniae	736	Small	100	0	0	Non-replicon
ERR13252994	OZ111280.1	Klebsiella pneumoniae	94438	Medium	66.95	68.3	71.87	Other
ERR13252994	OZ111278.1	Klebsiella pneumoniae	204866	Large	0	95.45	95.45	Other
ERR13252994	OZ111281.1	Klebsiella pneumoniae	31240	Medium	0	13.88	76.77	Non-replicon
ERR13252994	OZ111284.1	Klebsiella pneumoniae	507	Small	0	0	0	Non-replicon
ERR13252995	OZ111319.1	Klebsiella pneumoniae	9294	Small	100	100	100	Col/rep-cluster
ERR13252995	OZ111317.1	Klebsiella pneumoniae	104894	Medium	100	100	100	Other
ERR13252995	OZ111316.1	Klebsiella pneumoniae	226769	Large	91.73	92.85	92.85	Other
ERR13252995	OZ111318.1	Klebsiella pneumoniae	94438	Medium	66.95	66.95	0	Other
ERR13252996	OZ111501.1	Klebsiella pneumoniae	9294	Small	100	100	100	Col/rep-cluster
ERR13252996	OZ111498.1	Klebsiella pneumoniae	104894	Medium	100	100	100	Other
ERR13252996	OZ111497.1	Klebsiella pneumoniae	226769	Large	93.76	90.14	93.08	Other
ERR13252996	OZ111499.1	Klebsiella pneumoniae	94438	Medium	66.95	68.3	0	Other
ERR13252996	OZ111500.1	Klebsiella pneumoniae	55816	Medium	0	98.9	98.9	Non-replicon
ERR13252997	OZ111440.1	Klebsiella pneumoniae	9294	Small	100	100	100	Col/rep-cluster
ERR13252997	OZ111438.1	Klebsiella pneumoniae	104894	Medium	99.99	99.99	99.99	Other
ERR13252997	OZ111437.1	Klebsiella pneumoniae	226769	Large	91.93	93.04	93.06	Other
ERR13252997	OZ111439.1	Klebsiella pneumoniae	94438	Medium	66.95	68.3	0	Other
ERR13252998	OZ111511.1	Klebsiella pneumoniae	9294	Small	100	100	100	Col/rep-cluster
ERR13252998	OZ111509.1	Klebsiella pneumoniae	104894	Medium	100	100	100	Other
ERR13252998	OZ111508.1	Klebsiella pneumoniae	211167	Large	93.04	94.68	94.68	Other
ERR13252998	OZ111510.1	Klebsiella pneumoniae	87216	Medium	72.49	72.49	0	Other
ERR13252999	OZ111334.1	Klebsiella pneumoniae	9294	Small	100	100	100	Col/rep-cluster
ERR13252999	OZ111331.1	Klebsiella pneumoniae	104894	Medium	100	100	100	Other
ERR13252999	OZ111335.1	Klebsiella pneumoniae	544	Small	93.93	0	0	Non-replicon
ERR13252999	OZ111332.1	Klebsiella pneumoniae	94438	Medium	66.95	68.3	0	Other
ERR13252999	OZ111330.1	Klebsiella pneumoniae	226769	Large	0	90.41	93.35	Other
ERR13252999	OZ111333.1	Klebsiella pneumoniae	91900	Medium	0	0	0	Non-replicon
ERR13253000	OZ111389.1	Klebsiella pneumoniae	9294	Small	100	100	100	Col/rep-cluster
ERR13253000	OZ111387.1	Klebsiella pneumoniae	104894	Medium	100	100	100	Other
ERR13253000	OZ111386.1	Klebsiella pneumoniae	226769	Large	91.61	92.62	6.47	Other
ERR13253000	OZ111388.1	Klebsiella pneumoniae	94438	Medium	66.95	68.3	89.49	Other
ERR13253001	OZ111340.1	Klebsiella pneumoniae	9294	Small	100	100	100	Col/rep-cluster
ERR13253001	OZ111338.1	Klebsiella pneumoniae	104894	Medium	100	100	100	Other
ERR13253001	OZ111337.1	Klebsiella pneumoniae	226769	Large	93.76	90.41	93.35	Other
ERR13253001	OZ111339.1	Klebsiella pneumoniae	94438	Medium	66.95	68.3	0	Other
ERR13253002	OZ111435.1	Klebsiella pneumoniae	9294	Small	100	100	100	Col/rep-cluster
ERR13253002	OZ111433.1	Klebsiella pneumoniae	104894	Medium	100	100	100	Other
ERR13253002	OZ111432.1	Klebsiella pneumoniae	209708	Large	98.49	93.82	93.82	Other
ERR13253002	OZ111434.1	Klebsiella pneumoniae	94438	Medium	68.91	68.91	0	Other
ERR13253003	OZ111314.1	Klebsiella pneumoniae	9294	Small	100	100	100	Col/rep-cluster
ERR13253003	OZ111312.1	Klebsiella pneumoniae	104894	Medium	100	100	100	Other
ERR13253003	OZ111311.1	Klebsiella pneumoniae	226769	Large	91.93	93.44	93.44	Other
ERR13253003	OZ111313.1	Klebsiella pneumoniae	94348	Medium	65.52	66.88	88.54	Other
ERR13253005	OZ111300.1	Klebsiella pneumoniae	4119	Small	99.98	99.98	99.98	Col/rep-cluster
ERR13253005	OZ111302.1	Klebsiella pneumoniae	2503	Small	99.96	0	0	Col/rep-cluster
ERR13253005	OZ111298.1	Klebsiella pneumoniae	171849	Large	94.28	15.53	0	Other
ERR13253005	OZ111297.1	Klebsiella pneumoniae	175618	Large	90	78.59	93.96	Other
ERR13253005	OZ111299.1	Klebsiella pneumoniae	62627	Medium	2.24	68.6	0	Non-replicon
ERR13253005	OZ111296.1	Klebsiella pneumoniae	282105	Large	84.28	78.22	0	Other
ERR13253005	OZ111301.1	Klebsiella pneumoniae	3423	Small	0	59.13	59.13	Non-replicon
ERR13253005	OZ111303.1	Klebsiella pneumoniae	2383	Small	0	100	100	Non-replicon
ERR13253007	OZ111410.1	Klebsiella pneumoniae	5137	Small	100	100	100	Col/rep-cluster
ERR13253007	OZ111409.1	Klebsiella pneumoniae	93341	Medium	83.96	35.45	80.44	Other
ERR13253007	OZ111411.1	Klebsiella pneumoniae	3319	Small	0	100	100	Non-replicon
ERR13253008	OZ111489.1	Klebsiella pneumoniae	5137	Small	100	100	100	Col/rep-cluster
ERR13253008	OZ111487.1	Klebsiella pneumoniae	83774	Medium	87.72	41	83.69	Other
ERR13253008	OZ111488.1	Klebsiella pneumoniae	57554	Medium	0	96.31	0	Non-replicon
ERR13253008	OZ111490.1	Klebsiella pneumoniae	3319	Small	0	100	100	Non-replicon
ERR13253009	OZ111542.1	Klebsiella pneumoniae	94988	Medium	93.88	93.88	93.88	Other
ERR13253010	OZ111531.1	Klebsiella pneumoniae	9294	Small	100	100	100	Col/rep-cluster
ERR13253010	OZ111529.1	Klebsiella pneumoniae	104894	Medium	100	100	100	Other
ERR13253010	OZ111528.1	Klebsiella pneumoniae	226769	Large	91.93	93.04	93.06	Other
ERR13253010	OZ111530.1	Klebsiella pneumoniae	94438	Medium	65.55	66.91	0	Other
ERR13253011	OZ111289.1	Klebsiella pneumoniae	9294	Small	100	100	100	Col/rep-cluster
ERR13253011	OZ111287.1	Klebsiella pneumoniae	104894	Medium	100	100	100	Other
ERR13253011	OZ111286.1	Klebsiella pneumoniae	226769	Large	93.07	90.6	93.52	Other
ERR13253011	OZ111288.1	Klebsiella pneumoniae	94438	Medium	66.95	66.95	88.87	Other
ERR13253014	OZ111371.1	Klebsiella pneumoniae	9294	Small	100	100	100	Col/rep-cluster
ERR13253014	OZ111368.1	Klebsiella pneumoniae	104894	Medium	100	100	100	Other
ERR13253014	OZ111374.1	Klebsiella pneumoniae	1043	Small	100	100	100	Non-replicon
ERR13253014	OZ111369.1	Klebsiella pneumoniae	94438	Medium	66.95	66.95	0	Other
ERR13253014	OZ111367.1	Klebsiella pneumoniae	199822	Large	0	0	0	Other
ERR13253014	OZ111370.1	Klebsiella pneumoniae	20576	Medium	0	0	43.25	Non-replicon
ERR13253014	OZ111372.1	Klebsiella pneumoniae	3087	Small	0	0	0	Non-replicon
ERR13253014	OZ111373.1	Klebsiella pneumoniae	1501	Small	0	0	0	Non-replicon
ERR13253014	OZ111375.1	Klebsiella pneumoniae	507	Small	0	0	0	Non-replicon
ERR13253015	OZ111555.1	Klebsiella pneumoniae	4760	Small	100	100	100	Col/rep-cluster
ERR13253015	OZ111556.1	Klebsiella pneumoniae	2460	Small	100	100	100	Non-replicon
ERR13253015	OZ111552.1	Klebsiella pneumoniae	192630	Large	78.34	78.5	0	Other
ERR13253015	OZ111551.1	Klebsiella pneumoniae	203788	Large	94.47	94	98.88	Other
ERR13253015	OZ111553.1	Klebsiella pneumoniae	94861	Medium	66.65	66.65	0	Other
ERR13253015	OZ111554.1	Klebsiella pneumoniae	86772	Medium	6.87	60.51	88.79	Non-replicon
ERR15075951	OZ261666.1	Salmonella enterica	108635	Medium	90.82	85.75	93.51	Other
ERR15075951	OZ261665.1	Salmonella enterica	257870	Large	95.49	92.98	90.67	Other
ERR15075953	OZ261660.1	Salmonella enterica	5251	Small	100	100	100	Col/rep-cluster
ERR15075953	OZ261663.1	Salmonella enterica	1780	Small	100	100	100	Col/rep-cluster
ERR15075953	OZ261662.1	Salmonella enterica	2301	Small	99.96	99.96	99.96	Col/rep-cluster
ERR15075953	OZ261661.1	Salmonella enterica	3608	Small	100	100	100	Col/rep-cluster
ERR15075953	OZ261658.1	Salmonella enterica	176501	Large	99.93	94.35	0	Other
ERR15075953	OZ261659.1	Salmonella enterica	87450	Medium	97.03	69.49	95.84	Other
ERR15076233	OZ261681.1	Staphylococcus aureus	29061	Medium	80.56	74.05	89.5	Other
ERR15085410	OZ261715.1	Staphylococcus aureus	4884	Small	0	100	100	Non-replicon
SRR10859048	CP133566.1	Salmonella enterica	59363	Medium	100	95.91	95.91	Other
SRR10859048	CP133567.1	Salmonella enterica	47645	Medium	98.36	98.32	98.32	Other
SRR10859129	CP189824.1	Salmonella enterica	5880	Small	100	100	100	Col/rep-cluster
SRR10859129	CP189822.1	Salmonella enterica	98976	Medium	99.92	98.93	0	Other
SRR10859129	CP189823.1	Salmonella enterica	37697	Medium	100	100	100	Other
SRR18543833	CP144960.1	Klebsiella pneumoniae	3788	Small	100	100	100	Col/rep-cluster
SRR18543833	CP144957.1	Klebsiella pneumoniae	110499	Medium	100	100	100	Other
SRR18543833	CP144956.1	Klebsiella pneumoniae	196095	Large	50.81	54.8	72.79	Other
SRR18543833	CP144959.1	Klebsiella pneumoniae	6213	Small	100	100	100	Other
SRR18543833	CP144958.1	Klebsiella pneumoniae	17017	Medium	0	100	100	Non-replicon
SRR18543833	CP144961.1	Klebsiella pneumoniae	1900	Small	0	0	0	Non-replicon
SRR18543847	CP144937.1	Klebsiella pneumoniae	132386	Medium	89.55	35.02	92.23	Other
SRR18543847	CP144938.1	Klebsiella pneumoniae	4813	Small	0	0	100	Non-replicon
SRR18543848	CP154871.1	Klebsiella pneumoniae	4165	Small	100	100	100	Non-replicon
SRR18543848	CP154872.1	Klebsiella pneumoniae	3549	Small	100	15.98	75.85	Col/rep-cluster
SRR18543848	CP154869.1	Klebsiella pneumoniae	115157	Medium	0.14	98.04	98.04	Non-replicon
SRR18543848	CP154868.1	Klebsiella pneumoniae	224996	Large	69.42	42.92	0	Other
SRR18543848	CP154870.1	Klebsiella pneumoniae	68699	Medium	90.17	70.9	88.94	Other
SRR18543848	CP154873.1	Klebsiella pneumoniae	2733	Small	100	100	100	Non-replicon
SRR18543853	CP144898.1	Klebsiella pneumoniae	66671	Medium	66.98	53.92	0	Other
SRR18543853	CP144902.1	Klebsiella pneumoniae	3549	Small	2.37	35.33	0	Col/rep-cluster
SRR18543853	CP144894.1	Klebsiella pneumoniae	240675	Large	81.1	63.74	49.07	Other
SRR18543853	CP144897.1	Klebsiella pneumoniae	66877	Medium	98.79	66.31	79.31	Other
SRR18543853	CP144896.1	Klebsiella pneumoniae	133606	Medium	29.91	22.92	57.81	Other
SRR18543853	CP144895.1	Klebsiella pneumoniae	177308	Large	0	96.25	0	Non-replicon
SRR18543853	CP144900.1	Klebsiella pneumoniae	7402	Small	0	26.55	68.22	Col/rep-cluster
SRR18543853	CP144901.1	Klebsiella pneumoniae	4163	Small	0	0	57.6	Col/rep-cluster
SRR18543853	CP144899.1	Klebsiella pneumoniae	37629	Medium	0	0	0	Non-replicon
SRR18543867	CP144978.1	Klebsiella pneumoniae	177060	Large	87.36	55.24	95.87	Other
SRR18543871	CP144940.1	Klebsiella pneumoniae	40428	Medium	100	96.28	96.28	Other
SRR18543872	CP144945.1	Klebsiella pneumoniae	4711	Small	100	100	100	Col/rep-cluster
SRR18543872	CP144944.1	Klebsiella pneumoniae	20008	Medium	41.62	41.62	74.59	Col/rep-cluster
SRR18543872	CP144943.1	Klebsiella pneumoniae	27680	Medium	93.44	20.84	0	Other
SRR18543872	CP144942.1	Klebsiella pneumoniae	150057	Large	97.71	79.58	95.88	Other
SRR18543874	CP144989.1	Klebsiella pneumoniae	4437	Small	100	0	82.15	Col/rep-cluster
SRR18543874	CP144990.1	Klebsiella pneumoniae	4091	Small	100	0	80.62	Col/rep-cluster
SRR18543874	CP144988.1	Klebsiella pneumoniae	49942	Medium	58.81	73.33	90.81	Other
SRR18543874	CP144987.1	Klebsiella pneumoniae	94807	Medium	94.45	93.03	61.64	Other
SRR18543877	CP144995.1	Klebsiella pneumoniae	3549	Small	100	95.49	0	Col/rep-cluster
SRR18543877	CP144994.1	Klebsiella pneumoniae	4464	Small	100	96.42	96.42	Col/rep-cluster
SRR18543877	CP144992.1	Klebsiella pneumoniae	273289	Large	80.19	29.02	91.26	Other
SRR18543877	CP144993.1	Klebsiella pneumoniae	104401	Medium	68.58	13.73	0	Other
SRR18543877	CP144996.1	Klebsiella pneumoniae	2671	Small	100	0	100	Non-replicon
SRR18543904	CP144983.1	Klebsiella pneumoniae	5925	Small	60.05	58.16	0	Col/rep-cluster
SRR18543904	CP144981.1	Klebsiella pneumoniae	81511	Medium	31.82	13.95	41.32	Other
SRR18543904	CP144980.1	Klebsiella pneumoniae	233786	Large	87.91	8.01	43.43	Other
SRR18543904	CP144982.1	Klebsiella pneumoniae	70467	Medium	60.28	77.61	70.83	Other
SRR18543904	CP144984.1	Klebsiella pneumoniae	5893	Small	0	0	88.21	Non-replicon
SRR18543904	CP144985.1	Klebsiella pneumoniae	5840	Small	0	71.44	0	Col/rep-cluster
SRR23048573	CP153679.1	Klebsiella pneumoniae	5463	Small	100	100	100	Col/rep-cluster
SRR23048573	CP153678.1	Klebsiella pneumoniae	5631	Small	100	100	100	Col/rep-cluster
SRR23048573	CP153676.1	Klebsiella pneumoniae	109963	Medium	100	99.82	99.82	Other
SRR23048573	CP153677.1	Klebsiella pneumoniae	54935	Medium	0	90.91	63.32	Non-replicon
SRR23048589	CP153683.1	Klebsiella pneumoniae	1558	Small	100	100	100	Col/rep-cluster
SRR23048589	CP153682.1	Klebsiella pneumoniae	6745	Small	0	100	100	Col/rep-cluster
SRR23048590	CP153685.1	Klebsiella pneumoniae	204622	Large	66.05	58.37	97.6	Other
SRR23048635	CP153708.1	Klebsiella pneumoniae	125338	Medium	95.74	92.07	84.95	Other
SRR23048635	CP153709.1	Klebsiella pneumoniae	31859	Medium	0	100	100	Non-replicon
SRR23048652	CP153719.1	Klebsiella pneumoniae	197410	Large	99.87	99.87	99.87	Other
SRR23048658	CP153728.1	Klebsiella pneumoniae	3972	Small	100	100	100	Col/rep-cluster
SRR23048659	CP153730.1	Klebsiella pneumoniae	5463	Small	100	100	100	Col/rep-cluster
SRR23048673	CP153673.1	Klebsiella pneumoniae	5311	Small	100	100	100	Col/rep-cluster
SRR23048673	CP153671.1	Klebsiella pneumoniae	151580	Large	86.81	58.6	80.36	Other
SRR23048673	CP153672.1	Klebsiella pneumoniae	84144	Medium	0	100	100	Other
SRR32410804	CP182620.1	Salmonella enterica	251454	Large	94.31	67.23	94	Other
SRR32410804	CP182621.1	Salmonella enterica	45040	Medium	100	100	100	Other
SRR32410804	CP182622.1	Salmonella enterica	8903	Small	0	99.96	99.96	Non-replicon
SRR32410805	CP182624.1	Salmonella enterica	278566	Large	98.8	98.57	72.99	Other
SRR32410805	CP182625.1	Salmonella enterica	46386	Medium	100	100	100	Other
SRR32410808	CP182627.1	Salmonella enterica	257499	Large	98.77	68.96	97.97	Other
SRR32410808	CP182628.1	Salmonella enterica	45040	Medium	100	100	100	Other
SRR32410809	CP182630.1	Salmonella enterica	270104	Large	99.39	98.93	94.52	Other
SRR8264777	CP038607.1	Salmonella enterica	2244	Small	100	0	100	Col/rep-cluster
SRR8264777	CP038606.1	Salmonella enterica	4018	Small	100	0	100	Col/rep-cluster
SRR8264777	CP038605.1	Salmonella enterica	26170	Medium	0	0	91.46	Non-replicon
SRR8264778	CP039282.1	Salmonella enterica	2244	Small	100	0	100	Col/rep-cluster
SRR8264778	CP039281.1	Salmonella enterica	4018	Small	100	0	100	Col/rep-cluster
SRR8264778	CP039280.1	Salmonella enterica	26170	Medium	0	0	91.46	Non-replicon
SRR8264780	CP038611.1	Salmonella enterica	2244	Small	100	0	100	Col/rep-cluster
SRR8264780	CP038610.1	Salmonella enterica	4018	Small	100	0	100	Col/rep-cluster
SRR8264780	CP038609.1	Salmonella enterica	26170	Medium	0	0	87.86	Non-replicon
